# The *C. elegans* immune switch proteins PALS-25 and PALS-22 localize to mitochondria and regulate fragmentation

**DOI:** 10.1101/2025.10.13.682198

**Authors:** Spencer S. Gang, Max W. Strul, Emily R. Troemel

## Abstract

The nematode *C. elegans* controls immunity against intracellular pathogens like microsporidia using the *pals* gene family, which has expanded in *C. elegans* compared to mammals. *pals-22* is a negative regulator that restrains *pals-25*, which serves as a positive regulator of immunity. *pals-22* and *pals-25* encode proteins that bind each other and can act in the intestine and epidermis, but their subcellular localization and mechanism of action have not been described. Here we show that PALS-22 and PALS-25 proteins localize to mitochondria, with PALS-25 being required for PALS-22 localization to mitochondria. The C-terminus of PALS-25 is both necessary and sufficient for mitochondrial localization. Loss of PALS-22 causes mitochondrial fragmentation, which occurs after activating the Intracellular Pathogen Response (IPR), a transcriptional program induced by intracellular infection. Mitochondrial fragmentation induced in an independent manner increases resistance against microsporidia infection. Thus, PALS-22/25-mediated fragmentation of mitochondria appears to increase immunity against intracellular infection.
