## Supplementary material for "The *C. elegans* immune switch proteins PALS-25 and PALS-22 localize to mitochondria and regulate fragmentation": Supp Table 1

### Sheet: Construct list
Construct Name	Associated figure	Description	Notes	Purpose	Source
pET729	Figure 5	col-19p::pals-25(jy111)::wrmScarlet::3xHA::unc-54 3'utr	PALS-25 Gain of function jy111 - PALS-25 Q293*		Gang et al. 2022 [1]
pET787	Figure 1	pals-22p::gfp::pals-22::3xflag::sl2Intergenic::3xHA::wrmScarlet::pals-25::unc-54-3'utr	Full length N-terminally tagged PALS-22;PALS-25	Visualize PALS-22 and PALS-25 simultaneously	This study
pET789	Figure 5	col-19p::(delta 2-41(jy111))::wrmScarlet::3xHA::unc-54 3'UTR	delta40 PALS-25 Gain of function jy111 - PALS-25 Q293*		This study
pET792	Figure 5	pals-22promoter::pals-22::sl2::pals-25(1-139, NTERMINAL half)::wrmScarlet::3xHA	N term 1/2 PALS-25		This study
pET793	Figure 5	pals-22p::pals-22::linker::3xFLAG::sl2::3xHA::wrmScarlet::(C-terminal half of PALS-25 140-305)::unc-54 3'UTR	C term 1/2 PALS-25		This study
	References:
	1	Gang, S. S. et al. A pals-25 gain-of-function allele triggers systemic resistance against natural pathogens of C. elegans. PLOS Genetics 18, e1010314 (2022).

### Sheet: Strain List
Strain name	Associated Figure	Genotype (transgene or mutant allele details)	Note	Source	External name if applicable
N2		Wildtype
ERT365	Figure 1A, Figure 2, Figure S1D, Figure S3	unc-119(ed3) III; jyEx193[PALS-22::EGFP::3xFLAG, unc-119(+)]		Reddy et al., 2017 [1]
ERT465	Figure 1B, Figure 2, Figure S3	unc-119(ed3) III; jyEx237[PALS-25::EGFP::3xFLAG, unc-119(+)]		Reddy et al., 2017 [1]
ERT714	Figure S2 & Figure S4	pals-22/25(jy80) III		Reddy et al., 2019 [2]
ERT751	Figure S2	pals-25(jy111) III		Gang et al. 2022 [3]
ERT930	Figure 3D	pals-22 pals-25(jy80) III; jyIs8[pals-5p::gfp, myo-2p::mCherry] X		Gang et al. 2022 [3]
ERT964	Figure 1C	pals-22 pals-25(jy80) unc-119(ed3) III; jyEx193[PALS-22::EGFP::3xFLAG, unc-119(+)]		This study
ERT965	Figure 1C	pals-22 pals-25(jy80) unc-119(ed3) III; jyEx237[PALS-25::EGFP::3xFLAG, unc-119(+)]		This study
ERT1255	Figure 1	jyEx334[pals-22p::gfp::pals-22::3xflag::sl2Intergenic::3xHA::wrmScarlet::pals-25::unc-54-3'utr] in N2		This study
ERT1368	Figure 3	jyEx379[pals-25Nterm-half (1-138) pET792 at 20ng/uL; gcy-8p::GFP at 20ng/uL] ; vwa-8(ju1799[vwa-8::GFP::3xFLAG]) X	N-term half	This study
ERT1369	Figure 3	jyEx380[pals-22promoter::pals-22::sl2::3xHA::wrmScarletwithintrons::pals-25(139-305, Cterm half, pet793) at 20ng/uL ; gcy-8p::GFP marker] ; vwa-8(ju1799[vwa-8::GFP::3xFLAG]) X	C-term half	This study
ERT1372	Figure 3	jyEx383[col-19p:(deletion2-41aa)pals-25GOF::wrmScarlet::3xHA::unc-54 3'utr in pGEM vector backbone; gcy-8p::gfp] ; vwa-8(ju1799[vwa-8::GFP::3xFLAG]) X	Delta 40 gain of funtion	This study
ERT1373	Figure 3	jyEx384[col-19p:pals-25GOF::wrmScarlet::3xHA::unc-54 3'utr in pGEM vector backbone; gcy-8p::gfp] ; vwa-8(ju1799[vwa-8::GFP::3xFLAG]) X	Gain of funtion	This study
ERT1335	Figure 3	jy80;jyIs8[C17H1.6p::GFP, myo-2::mCherry] X ; jyEx373[pals-25Nterm-half (1-139) pET792 at 20ng/uL; gcy-8p::GFP at 20ng/uL]	N-term half	This study
ERT1334	Figure 3	jy80;jyIs8[C17H1.6p::GFP, myo-2::mCherry] X ; jyEx372[pals-25Nterm-half (1-139) pET792 at 20ng/uL; gcy-8p::GFP at 20ng/uL]	N-term half	This study
ERT1332	Figure 3	jy80;jyIs8[C17H1.6p::GFP, myo-2::mCherry] X ; jyEx370[col-19p:(deletion2-41aa)pals-25GOF::wrmScarlet::3xHA::unc-54 3'utr in pGEM vector backbone; gcy-8p::gfp]	Delta 40 gain of funtion	This study
ERT1331	Figure 3	jy80;jyIs8[C17H1.6p::GFP, myo-2::mCherry] X ; jyEx369[col-19p:(deletion2-41aa)pals-25GOF::wrmScarlet::3xHA::unc-54 3'utr in pGEM vector backbone; gcy-8p::gfp]	Delta 40 gain of funtion	This study
ERT1303	Figure 3	jy80;jyIs8[C17H1.6p::GFP, myo-2::mCherry] X ; jyEx356[pals-22promoter::pals-22::sl2::3xHA::wrmScarletwithintrons::pals-25(129-305, Cterm half, pet793) at 20ng/uL ; gcy-8p::GFP marker]	C-term half	This study
ERT1301	Figure 3	jy80;jyIs8[C17H1.6p::GFP, myo-2::mCherry] X ; jyEx354[pals-22promoter::pals-22::sl2::3xHA::wrmScarletwithintrons::pals-25(129-305, Cterm half, pet793) at 20ng/uL ; gcy-8p::GFP marker]	C-term half	This study
ERT1224	Figure 5	keaSi10[rpl-28p::TIR1::mRuby::unc-54 3’UTR + Cbr-unc-119(+)] II; pals22(kea8[pals-22::GFP::degron]) III; juEx4796[col-19p::mito-GFP; ttx-3p::RFP]		This study
ERT1187	Figure 5	keaSi10[rpl-28p::TIR1::mRuby::unc-54 3’UTR + Cbr-unc-119(+)] II; pals22(kea8[pals-22::GFP::degron]) III; mgIs48[ges-1p::mito::GFP]		This study
ERT1165	Figure 4	pals-22(jy1) III; juEx4796[col-19p::mito-GFP; ttx-3p::RFP]		This study
ERT1149	Figure 4	pals-22(jy1) III ; mgIs48[ges-1p::mito::GFP]		This study
ERT1146	Figure 4	pals-22(jy3) III; mgIs48[ges-1p::mito::GFP]		This study
ERT1145	Figure 4, Figure S6	mgIs48[ges-1p::mito::GFP]		Wu, L. et al. 2016 [4]	AU0191
ERT1068	Figure 4	pals-22(jy3) III; juEx4796[col-19p::mito-GFP; ttx-3p::RFP]		This study
ERT1067	Figure 4	juEx4796[col-19p::mito-GFP; ttx-3p::RFP]		Fu H, et al. 2020 [5]	CZ16518
ERT1017	Figure 5	keaSi10 [rpl-28p::TIR1::mRuby::unc-54 3’UTR + Cbr-unc-119(+)] II; pals22(kea8[pals-22::GFP::degron]) III; jyIs8 X		This study
ERT1010	Figure 3	pals-22 pals-25(jy80) III; jyIs8[pals-5p::gfp, myo-2p::mCherry] X; jyEx298[col-19p::pals-25(jy111)::wrmScarlet::3xHA::unc-54 3'utr]	Gain of funtion - jy111 is pals-25(Q293*)	Gang et al. 2022 [3]
ERT1008	Figure 3	pals-22 pals-25(jy80) III; jyIs8[pals-5p::gfp, myo-2p::mCherry] X; jyEx296[col-19p::pals-25(jy111)::wrmScarlet::3xHA::unc-54 3'utr]	Gain of funtion - jy111 is pals-25(Q293*)	Gang et al. 2022 [3]
ERT054	Figure S6	jyIs8[pals-5p::gfp, myo-2p::mCherry] X		Bakowski et al., 2014 [6]
ERT793		pals22(kea8[pals-22::GFP::degron]) III		Willis, A. R. et al. 2021 [7]	AWR45
CZ27748		vwa-8(ju1799[vwa-8::GFP::3xFLAG]) X		Zhu, M., Chisholm, A. D. & Jin, Y. 2020 [8]	CZ27748
	References:
	1	Reddy, K. C. et al. An intracellular pathogen response pathway promotes proteostasis in C. elegans. Curr Biol 27, 3544-3553.e5 (2017).
	2	Reddy, K. C. et al. Antagonistic paralogs control a switch between growth and pathogen resistance in C. elegans. PLOS Pathogens 15, e1007528 (2019).
	3	Gang, S. S. et al. A pals-25 gain-of-function allele triggers systemic resistance against natural pathogens of C. elegans. PLOS Genetics 18, e1010314 (2022).
	4	Wu, L. et al. An Ancient, Unified Mechanism for Metformin Growth Inhibition in C. elegans and Cancer. Cell 167, 1705-1718.e13 (2016).
	5	Fu, H. et al. Wounding triggers MIRO-1 dependent mitochondrial fragmentation that accelerates epidermal wound closure through oxidative signaling. Nat Commun 11, 1050 (2020).
	6	Bakowski, M. A. et al. Ubiquitin-Mediated Response to Microsporidia and Virus Infection in C. elegans. PLOS Pathogens 10, e1004200 (2014).
	7	Willis, A. R. et al. A parental transcriptional response to microsporidia infection induces inherited immunity in offspring. Science Advances 7, eabf3114 (2021).
	8	Zhu, M., Chisholm, A. D. & Jin, Y. C. elegans VWA-8 is a mitochondrial protein. microPublication Biology (2020) doi:10.17912/micropub.biology.000264.

### Sheet: qPCR primers
Primer for qPCR	sequence
snb-1 F	CCGGATAAGACCATCTTGACG
snb-1 R	GACGACTTCATCAACCTGAGC
pals-5 F	CATTGGAAAGCGATATTGGA
pals-5 R	TCTCCAGGCACCTATCTTGTAG
F26F2.1 F	TGGAACCAGGTCAGAGACAC
F26F2.1 R	TTGTGAGAATTTCCGCGATA
F26F2.3 F	GGAAAGGGAATGCATTATGG
F26F2.3 R	CCGCACGGTTATTTCTCAT
skr-5 F	CGAAGAGCAAGATGTCAAAATTG
skr-5 R	AGAAGCTTGGATTGATTGGCA
cul-6 F	CTGGGCTTACTCACAATGCC
cul-6 R	GCAGAGTTGGCTTGCTGTAA
chil-27 F	TCAAGTGGAGGACTGCAACA
chil-27 R	TGAGTTATTTTCGGTAGATTCCAGT
skr-1 F	GGCAAAGGAACGCGAAATCA
skr-1 R	TTGAGAGACGGATCACATTGC
pals-25 F	ACTCATCTTCCAATCGCCATTG
pals-25 R	CATTTTATTGCACAACTCGGCC
nhr-23 F	CGGATATTCTATAGCTGTTGC
nhr-23 R	ACTTGTGGCGATGGGAAGC
